# High-throughput crystallographic fragment screening of Zika virus NS3 Helicase

**DOI:** 10.1101/2024.04.27.591279

**Authors:** Andre Schutzer Godoy, Charline Giroud, Nathalya C. M. R. Mesquita, Gabriela Dias Noske, Victor Oliveira Gawriljuk, Ryan M Lithgo, Blake H Balcomb, Jasmin Cara Aschenbrenner, Charles W.E. Tomlinson, Max Winokan, Jenke Scheen, Hugo MacDermott-Opeskin, Peter George Marples, Anu V. Chandran, Xiaomin Ni, Warren Thompson, Michael Fairhead, Daren Fearon, Lizbé Koekemoer, Mary-Ann Elvina Xavier, Martin Walsh, Glaucius Oliva, Frank von Delft

## Abstract

The Zika virus (ZIKV), discovered in Africa in 1947, swiftly spread across continents, causing significant concern due to its recent association with microcephaly in newborns and Guillain-Barré syndrome in adults. Despite a decrease in prevalence, the potential for a resurgence remains, necessitating urgent therapeutic interventions. Like other flaviviruses, ZIKV presents promising drug targets within its replication machinery, notably the NS3 helicase (NS3^Hel^) protein, which plays critical roles in viral replication. However, a lack of structural information impedes the development of specific inhibitors targeting NS3^Hel^. Here we applied high-throughput crystallographic fragment screening on ZIKV NS3^Hel^, which yielded structures that reveal 3D binding poses of 46 fragments at multiple sites of the protein, including 11 unique fragments in the RNA-cleft site. These fragment structures provide templates for direct design of hit compounds and should thus assist the development of novel direct-acting antivirals against ZIKV and related flaviviruses, thus opening a promising avenue for combating future outbreaks.
