## Supplementary material for "High-throughput crystallographic fragment screening of Zika virus NS3 Helicase": crystallography table

### Sheet: Table1-alldata
PDB Code	Deposition name	notes	Length a (Å)	Length b (Å)	Length c (Å)	Angle alpha (°)	Angle beta (°)	Angle gamma (°)	Space Group	R Work	R Free	Average B Factor	High Resolution Limit	Ligand MW	Ligand Name	InChI	Ligand SMILES
5RHG	PanDDA analysis group deposition -- Crystal Structure of Zika virus NS3 Helicase in complex with Z235341991	Cluster 1	53.777	68.692	57.183	90	92.61	90	P 1 21 1	0.1743	0.2052	20.807	1.41	194.23	N-(2-methoxy-5-methylphenyl)glycinamide	InChI=1S/C10H14N2O2/c1-7-3-4-9(14-2)8(5-7)12-10(13)6-11/h3-5H,6,11H2,1-2H3,(H,12,13)	Cc1ccc(c(c1)NC(=O)CN)OC
7G9K	PanDDA analysis group deposition -- Crystal Structure of Zika virus NS3 Helicase in complex with Z1262246195	Cluster 1	53.784	69.585	57.546	90	92.34	90	P 1 21 1	0.201	0.2389	29.63	1.551	196.17	3,3,3-tris(fluoranyl)-1-piperazin-1-yl-propan-1-one	InChI=1S/C7H11F3N2O/c8-7(9,10)5-6(13)12-3-1-11-2-4-12/h11H,1-5H2	C1CN(CCN1)C(=O)CC(F)(F)F
7G9M	PanDDA analysis group deposition -- Crystal Structure of Zika virus NS3 Helicase in complex with Z44584886	Cluster 1	53.781	69.719	57.539	90	92.28	90	P 1 21 1	0.2	0.241	27.58	1.541	237.273	~{N}-(4-fluorophenyl)-4-methyl-piperazine-1-carboxamide	InChI=1S/C12H16FN3O/c1-15-6-8-16(9-7-15)12(17)14-11-4-2-10(13)3-5-11/h2-5H,6-9H2,1H3,(H,14,17)	CN1CCN(CC1)C(=O)Nc2ccc(cc2)F
7G9T	PanDDA analysis group deposition -- Crystal Structure of Zika virus NS3 Helicase in complex with Z18618496	Cluster 1	54.065	69.655	57.55	90	92.59	90	P 1 21 1	0.2043	0.2577	38.93	1.904	199.247	methyl N-(cyclohexanecarbonyl)glycinate	InChI=1S/C10H17NO3/c1-14-9(12)7-11-10(13)8-5-3-2-4-6-8/h8H,2-7H2,1H3,(H,11,13)	COC(=O)CNC(=O)C1CCCCC1
7G9Y	PanDDA analysis group deposition -- Crystal Structure of Zika virus NS3 Helicase in complex with Z2678251369	Cluster 1	53.859	69.668	57.581	90	93.06	90	P 1 21 1	0.203	0.2418	41.77	1.83	191.273	2-tert-butyl-5,6,7,8-tetrahydropyrido[4,3-d]pyrimidine	InChI=1S/C11H17N3/c1-11(2,3)10-13-7-8-6-12-5-4-9(8)14-10/h7,12H,4-6H2,1-3H3	CC(C)(C)c1ncc2c(n1)CCNC2
7GA1	PanDDA analysis group deposition -- Crystal Structure of Zika virus NS3 Helicase in complex with POB0128	Cluster 1	54.115	70.072	57.228	90	92.52	90	P 1 21 1	0.204	0.25	45.83	2.093	196.266	(1S,2R)-2-(thiophen-3-yl)cyclopentane-1-carboxylic acid	InChI=1S/C10H12O2S/c11-10(12)9-3-1-2-8(9)7-4-5-13-6-7/h4-6,8-9H,1-3H2,(H,11,12)/t8-,9-/m0/s1	c1cscc1C2CCCC2C(=O)O
7GA2	PanDDA analysis group deposition -- Crystal Structure of Zika virus NS3 Helicase in complex with POB0008	Cluster 1	53.985	70.044	57.789	90	92.36	90	P 1 21 1	0.2111	0.2763	39.97	2.034	221.274	methyl 1-(methanesulfonyl)-2-methyl-D-prolinate	InChI=1S/C8H15NO4S/c1-8(7(10)13-2)5-4-6-9(8)14(3,11)12/h4-6H2,1-3H3/t8-/m1/s1	CC1(CCCN1S(=O)(=O)C)C(=O)OC
7GA3	PanDDA analysis group deposition -- Crystal Structure of Zika virus NS3 Helicase in complex with Z3241250482	Cluster 1	53.613	69.968	57.678	90	92.53	90	P 1 21 1	0.2	0.253	38.48	1.809	122.143	1,1-bis(oxidanylidene)thietan-3-ol	InChI=1S/C3H6O3S/c4-3-1-7(5,6)2-3/h3-4H,1-2H2	C1C(CS1(=O)=O)O
8UM3	PanDDA analysis -- Crystal Structure of Zika virus NS3 Helicase in complex with Z203039992	Cluster 1	53.644	69.588	57.552	90	92.19	90	P 1 21 1	0.1906	0.239	34.27	1.925	155.545	6-chlorotetrazolo[1,5-b]pyridazine	InChI=1S/C4H2ClN5/c5-3-1-2-4-6-8-9-10(4)7-3/h1-2H	c1cc(nn2c1nnn2)Cl
8V7R	PanDDA analysis -- Crystal Structure of Zika virus NS3 Helicase in complex with Z56772132	Cluster 1	53.97	68.68	57.15	90	92.42	90	P 1 21 1	0.16838	0.20624	20.172	1.41	248.278	(5R)-5-[2-(4-methoxyphenyl)ethyl]-5-methylimidazolidine-2,4-dione	InChI=1S/C13H16N2O3/c1-13(11(16)14-12(17)15-13)8-7-9-3-5-10(18-2)6-4-9/h3-6H,7-8H2,1-2H3,(H2,14,15,16,17)/t13-/m1/s1	CC1(C(=O)NC(=O)N1)CCc2ccc(cc2)OC
8V7U	PanDDA analysis -- Crystal Structure of Zika virus NS3 Helicase in complex with Z729726784	Cluster 1	53.6	69.55	56.94	90	92.13	90	P 1 21 1	0.1858	0.2155	20.1	1.82	209.245	2-cyclopentyl-N-(3-methyl-1,2,4-oxadiazol-5-yl)acetamide	InChI=1S/C10H15N3O2/c1-7-11-10(15-13-7)12-9(14)6-8-4-2-3-5-8/h8H,2-6H2,1H3,(H,11,12,13,14)	Cc1nc(on1)NC(=O)CC2CCCC2
7G9Q	PanDDA analysis group deposition -- Crystal Structure of Zika virus NS3 Helicase in complex with Z751811134	Cluster 2	53.923	70.179	57.75	90	93.07	90	P 1 21 1	0.2116	0.2854	53.03	2.131	186.231	N,N-dimethylpyridine-3-sulfonamide	InChI=1S/C7H10N2O2S/c1-9(2)12(10,11)7-4-3-5-8-6-7/h3-6H,1-2H3	CN(C)S(=O)(=O)c1cccnc1
5RHI	PanDDA analysis group deposition -- Crystal Structure of Zika virus NS3 Helicase in complex with Z198194396	Cluster 3	53.78	68.22	57.13	90	92.75	90	P 1 21 1	0.1755	0.2121	18.186	1.45	223.229	4-(furan-2-carbonyl)piperazine-1-carboxamide	InChI=1S/C10H13N3O3/c11-10(15)13-5-3-12(4-6-13)9(14)8-2-1-7-16-8/h1-2,7H,3-6H2,(H2,11,15)	c1cc(oc1)C(=O)N2CCN(CC2)C(=O)N
5RHJ	PanDDA analysis group deposition -- Crystal Structure of Zika virus NS3 Helicase in complex with Z126932614	Cluster 3	53.72	68.63	57.05	90	92.18	90	P 1 21 1	0.1708	0.2085	20.878	1.5	210.253	2-[(methylsulfonyl)methyl]-1H-benzimidazole	InChI=1S/C9H10N2O2S/c1-14(12,13)6-9-10-7-4-2-3-5-8(7)11-9/h2-5H,6H2,1H3,(H,10,11)	CS(=O)(=O)Cc1[nH]c2ccccc2n1
5RHL	PanDDA analysis group deposition -- Crystal Structure of Zika virus NS3 Helicase in complex with Z425387594	Cluster 3	53.73	68.5	56.95	90	92.44	90	P 1 21 1	0.193	0.2266	17.716	1.43	206.284	1-(2-ethoxyphenyl)piperazine	InChI=1S/C12H18N2O/c1-2-15-12-6-4-3-5-11(12)14-9-7-13-8-10-14/h3-6,13H,2,7-10H2,1H3	CCOc1ccccc1N2CCNCC2
5RHO	PanDDA analysis group deposition -- Crystal Structure of Zika virus NS3 Helicase in complex with Z1444783243	Cluster 3	53.59	69.33	57.08	90	92.12	90	P 1 21 1	0.1742	0.2106	23.871	1.49	193.199	[2-(acetylamino)phenyl]acetic acid	InChI=1S/C10H11NO3/c1-7(12)11-9-5-3-2-4-8(9)6-10(13)14/h2-5H,6H2,1H3,(H,11,12)(H,13,14)	CC(=O)Nc1ccccc1CC(=O)O
5RHQ	PanDDA analysis group deposition -- Crystal Structure of Zika virus NS3 Helicase in complex with Z235449082	Cluster 3	53.72	69.038	57.246	90	92.31	90	P 1 21 1	0.1744	0.2122	20.203	1.49	224.258	[4-(1H-benzimidazol-1-yl)phenyl]methanol	InChI=1S/C14H12N2O/c17-9-11-5-7-12(8-6-11)16-10-15-13-3-1-2-4-14(13)16/h1-8,10,17H,9H2	c1ccc2c(c1)ncn2c3ccc(cc3)CO
5RHS	PanDDA analysis group deposition -- Crystal Structure of Zika virus NS3 Helicase in complex with Z274555794	Cluster 3	53.474	68.861	57.089	90	92.42	90	P 1 21 1	0.1666	0.2094	24.33	1.53	248.278	N-(3-acetylphenyl)morpholine-4-carboxamide	InChI=1S/C13H16N2O3/c1-10(16)11-3-2-4-12(9-11)14-13(17)15-5-7-18-8-6-15/h2-4,9H,5-8H2,1H3,(H,14,17)	CC(=O)c1cccc(c1)NC(=O)N2CCOCC2
5RHT	PanDDA analysis group deposition -- Crystal Structure of Zika virus NS3 Helicase in complex with Z291279160	Cluster 3	53.42	68.934	57.182	90	92.32	90	P 1 21 1	0.179	0.2201	16.697	1.63	236.214	1-[2-(trifluoromethyloxy)phenyl]thiourea	InChI=1S/C8H7F3N2OS/c9-8(10,11)14-6-4-2-1-3-5(6)13-7(12)15/h1-4H,(H3,12,13,15)	c1ccc(c(c1)NC(=S)N)OC(F)(F)F
5RHU	PanDDA analysis group deposition -- Crystal Structure of Zika virus NS3 Helicase in complex with Z1703168683	Cluster 3	53.63	68.7	56.96	90	92.45	90	P 1 21 1	0.1714	0.2153	21.835	1.61	203.234	1-(3-fluoro-4-methylphenyl)methanesulfonamide	InChI=1S/C8H10FNO2S/c1-6-2-3-7(4-8(6)9)5-13(10,11)12/h2-4H,5H2,1H3,(H2,10,11,12)	Cc1ccc(cc1F)CS(=O)(=O)N
5RHW	PanDDA analysis group deposition -- Crystal Structure of Zika virus NS3 Helicase in complex with Z31222641	Cluster 3	53.45	68.61	56.96	90	92.58	90	P 1 21 1	0.1664	0.2104	22.624	1.62	207.295	~{N},~{N},5,6-tetramethylthieno[2,3-d]pyrimidin-4-amine	InChI=1S/C10H13N3S/c1-6-7(2)14-10-8(6)9(13(3)4)11-5-12-10/h5H,1-4H3	Cc1c(sc2c1c(ncn2)N(C)C)C
7G9L	PanDDA analysis group deposition -- Crystal Structure of Zika virus NS3 Helicase in complex with Z111782404	Cluster 3	53.789	69.402	57.242	90	92.17	90	P 1 21 1	0.1926	0.2237	28.53	1.541	242.27	(2S)-2-[([1,1'-biphenyl]-4-yl)oxy]propanoic acid	InChI=1S/C15H14O3/c1-11(15(16)17)18-14-9-7-13(8-10-14)12-5-3-2-4-6-12/h2-11H,1H3,(H,16,17)/t11-/m0/s1	CC(C(=O)O)Oc1ccc(cc1)c2ccccc2
7G9N	PanDDA analysis group deposition -- Crystal Structure of Zika virus NS3 Helicase in complex with Z57821475	Cluster 3	53.42	69.753	57.384	90	92.18	90	P 1 21 1	0.197	0.2292	28.14	1.422	237.273	N-(4-fluorophenyl)-2-(piperazin-1-yl)acetamide	InChI=1S/C12H16FN3O/c13-10-1-3-11(4-2-10)15-12(17)9-16-7-5-14-6-8-16/h1-4,14H,5-9H2,(H,15,17)	c1cc(ccc1NC(=O)CN2CCNCC2)F
7G9O	PanDDA analysis group deposition -- Crystal Structure of Zika virus NS3 Helicase in complex with Z133716556	Cluster 3	53.853	69.447	57.25	90	92.83	90	P 1 21 1	0.2035	0.2615	43.51	1.931	227.28	N-[(4R)-3,4-dihydro-2H-1-benzopyran-4-yl]methanesulfonamide	InChI=1S/C10H13NO3S/c1-15(12,13)11-9-6-7-14-10-5-3-2-4-8(9)10/h2-5,9,11H,6-7H2,1H3/t9-/m1/s1	CS(=O)(=O)NC1CCOc2c1cccc2
7G9P	PanDDA analysis group deposition -- Crystal Structure of Zika virus NS3 Helicase in complex with Z1619958679	Cluster 3	54.003	70.071	57.338	90	92.16	90	P 1 21 1	0.197	0.2321	35.3	1.743	246.237	3-fluoro-N-(2-hydroxy-6-methylphenyl)pyridine-4-carboxamide	InChI=1S/C13H11FN2O2/c1-8-3-2-4-11(17)12(8)16-13(18)9-5-6-15-7-10(9)14/h2-7,17H,1H3,(H,16,18)	Cc1cccc(c1NC(=O)c2ccncc2F)O
7G9Z	PanDDA analysis group deposition -- Crystal Structure of Zika virus NS3 Helicase in complex with Z1216822028	Cluster 3	53.709	69.498	57.473	90	92.38	90	P 1 21 1	0.1828	0.2122	23.66	1.622	160.216	2-(propan-2-yl)-1H-pyrrolo[3,2-b]pyridine	InChI=1S/C10H12N2/c1-7(2)9-6-10-8(12-9)4-3-5-11-10/h3-7,12H,1-2H3	CC(C)c1cc2c([nH]1)cccn2
7GA5	PanDDA analysis group deposition -- Crystal Structure of Zika virus NS3 Helicase in complex with Z119989094	Cluster 3	54.196	69.916	57.826	90	91.97	90	P 1 21 1	0.2027	0.2551	36.95	1.843	219.306	2-(piperazin-1-yl)-1,3-benzothiazole	InChI=1S/C11H13N3S/c1-2-4-10-9(3-1)13-11(15-10)14-7-5-12-6-8-14/h1-4,12H,5-8H2	c1ccc2c(c1)nc(s2)N3CCNCC3
7GA6	PanDDA analysis group deposition -- Crystal Structure of Zika virus NS3 Helicase in complex with Z1509711879	Cluster 3	54.034	69.297	57.434	90	92.29	90	P 1 21 1	0.1912	0.2309	32.11	1.749	273.08	6-bromo-7-hydroxy-2,2-dimethyl-2H,4H-1,3-benzodioxin-4-one	InChI=1S/C10H9BrO4/c1-10(2)14-8-4-7(12)6(11)3-5(8)9(13)15-10/h3-4,12H,1-2H3	CC1(Oc2cc(c(cc2C(=O)O1)Br)O)C
7GA7	PanDDA analysis group deposition -- Crystal Structure of Zika virus NS3 Helicase in complex with Z85933875	Cluster 3	54.002	69.336	57.714	90	92.74	90	P 1 21 1	0.1858	0.2156	27.13	1.42	224.275	1-[(3-fluoro-4-methoxyphenyl)methyl]piperazine	InChI=1S/C12H17FN2O/c1-16-12-3-2-10(8-11(12)13)9-15-6-4-14-5-7-15/h2-3,8,14H,4-7,9H2,1H3	COc1ccc(cc1F)CN2CCNCC2
5RHH	PanDDA analysis group deposition -- Crystal Structure of Zika virus NS3 Helicase in complex with Z1515654336	surface	53.71	68.815	57.266	90	92.3	90	P 1 21 1	0.17	0.2147	21.481	1.59	175.136	3-(difluoromethyl)-1-methyl-1H-pyrazole-4-carboxamide	InChI=1S/C6H7F2N3O/c1-11-2-3(6(9)12)4(10-11)5(7)8/h2,5H,1H3,(H2,9,12)	Cn1cc(c(n1)C(F)F)C(=O)N
5RHK	PanDDA analysis group deposition -- Crystal Structure of Zika virus NS3 Helicase in complex with Z87615031	surface	53.78	68.305	57.163	90	92.58	90	P 1 21 1	0.1728	0.2065	19.178	1.52	192.214	N-[4-(2-amino-2-oxoethyl)phenyl]acetamide	InChI=1S/C10H12N2O2/c1-7(13)12-9-4-2-8(3-5-9)6-10(11)14/h2-5H,6H2,1H3,(H2,11,14)(H,12,13)	CC(=O)Nc1ccc(cc1)CC(=O)N
5RHR	PanDDA analysis group deposition -- Crystal Structure of Zika virus NS3 Helicase in complex with Z1348559502	surface	53.301	68.991	57.223	90	92.09	90	P 1 21 1	0.1733	0.2102	19.827	1.46	142.199	1-(methylamino)cyclopentane-1-carboxamide	InChI=1S/C7H14N2O/c1-9-7(6(8)10)4-2-3-5-7/h9H,2-5H2,1H3,(H2,8,10)	CNC1(CCCC1)C(=O)N
5RHV	PanDDA analysis group deposition -- Crystal Structure of Zika virus NS3 Helicase in complex with Z62645406	surface	53.56	69.24	57.33	90	92.37	90	P 1 21 1	0.1645	0.2127	25.992	1.71	248.301	2-methoxy-N-(4-phenyl-1,3-thiazol-2-yl)acetamide	InChI=1S/C12H12N2O2S/c1-16-7-11(15)14-12-13-10(8-17-12)9-5-3-2-4-6-9/h2-6,8H,7H2,1H3,(H,13,14,15)	COCC(=O)Nc1nc(cs1)c2ccccc2
7G9U	PanDDA analysis group deposition -- Crystal Structure of Zika virus NS3 Helicase in complex with Z55222357	surface	53.863	69.688	57.3	90	92.77	90	P 1 21 1	0.1891	0.2258	30.59	1.689	252.288	2-(2-azanyl-1,3-thiazol-3-yl)-~{N}-(4-fluorophenyl)ethanamide	InChI=1S/C11H11FN3OS/c12-8-1-3-9(4-2-8)14-10(16)7-15-5-6-17-11(15)13/h1-6H,7,13H2,(H,14,16)	c1cc(ccc1NC(=O)C[N]2=C(SC=C2)N)F
7G9V	PanDDA analysis group deposition -- Crystal Structure of Zika virus NS3 Helicase in complex with Z383202616	surface	54.103	69.564	57.423	90	93.02	90	P 1 21 1	0.1906	0.2277	35.82	1.74	175.187	N-(1H-indazol-6-yl)acetamide	InChI=1S/C9H9N3O/c1-6(13)11-8-3-2-7-5-10-12-9(7)4-8/h2-5H,1H3,(H,10,12)(H,11,13)	CC(=O)Nc1ccc2cn[nH]c2c1
7G9W	PanDDA analysis group deposition -- Crystal Structure of Zika virus NS3 Helicase in complex with Z444860982	surface	54.2	70.133	58	90	92.18	90	P 1 21 1	0.217	0.2667	37.45	1.855	207.315	N-[(3,5-dimethyl-1H-pyrazol-4-yl)methyl]cyclohexanamine	InChI=1S/C12H21N3/c1-9-12(10(2)15-14-9)8-13-11-6-4-3-5-7-11/h11,13H,3-8H2,1-2H3,(H,14,15)	Cc1c(c(n[nH]1)C)CNC2CCCCC2
7GA0	PanDDA analysis group deposition -- Crystal Structure of Zika virus NS3 Helicase in complex with Z2048325751	surface	53.638	70.002	57.69	90	92.66	90	P 1 21 1	0.2015	0.2539	45.54	1.967	233.233	(3R)-3-[1-methyl-4-(trifluoromethyl)-1H-imidazol-2-yl]piperidine	InChI=1S/C10H14F3N3/c1-16-6-8(10(11,12)13)15-9(16)7-3-2-4-14-5-7/h6-7,14H,2-5H2,1H3/t7-/m1/s1	Cn1cc(nc1C2CCCNC2)C(F)(F)F
7GA4	PanDDA analysis group deposition -- Crystal Structure of Zika virus NS3 Helicase in complex with Z56823075	surface	53.832	69.528	57.615	90	92.82	90	P 1 21 1	0.1983	0.23	36.88	1.749	222.35	ethyl N'-(4-ethylphenyl)-N-methylcarbamimidothioate	InChI=1S/C12H18N2S/c1-4-10-6-8-11(9-7-10)14-12(13-3)15-5-2/h6-9H,4-5H2,1-3H3,(H,13,14)	CCc1ccc(cc1)N=C(NC)SCC
5RHY	PanDDA analysis group deposition of ground-state model of Zika Virus NS3 Helicase	Groundstate	53.461	69.011	57.222	90	92.05	90	P 1 21 1	0.1705	0.2049	21.833	1.36
5RHM	PanDDA analysis group deposition -- Crystal Structure of Zika virus NS3 Helicase in complex with Z1454310449	surface	53.77	69.39	57.18	90	92.03	90	P 1 21 1	0.1697	0.2148	27.144	1.68	191.205	N-[(2-fluorophenyl)methyl]-1H-pyrazol-4-amine	InChI=1S/C10H10FN3/c11-10-4-2-1-3-8(10)5-12-9-6-13-14-7-9/h1-4,6-7,12H,5H2,(H,13,14)	c1ccc(c(c1)CNc2c[nH]nc2)F
5RHP	PanDDA analysis group deposition -- Crystal Structure of Zika virus NS3 Helicase in complex with Z2856434938	surface	53.28	69.44	56.99	90	92.33	90	P 1 21 1	0.1701	0.2115	26.952	1.61	204.268	1-(5-methoxy-1H-indol-3-yl)-N,N-dimethyl-methanamine	InChI=1S/C12H16N2O/c1-14(2)8-9-7-13-12-5-4-10(15-3)6-11(9)12/h4-7,13H,8H2,1-3H3	CN(C)Cc1c[nH]c2c1cc(cc2)OC
5RHX	PanDDA analysis group deposition -- Crystal Structure of Zika virus NS3 Helicase in complex with Z1324080698	surface	53.348	69.134	57.087	90	92.55	90	P 1 21 1	0.185	0.2345	20.296	1.73	189.207	3-fluoro-5-methylbenzene-1-sulfonamide	InChI=1S/C7H8FNO2S/c1-5-2-6(8)4-7(3-5)12(9,10)11/h2-4H,1H3,(H2,9,10,11)	Cc1cc(cc(c1)S(=O)(=O)N)F
7G9R	PanDDA analysis group deposition -- Crystal Structure of Zika virus NS3 Helicase in complex with Z385450668	surface	53.668	69.71	57.643	90	92.32	90	P 1 21 1	0.2015	0.2513	33.77	1.798	223.197	2-(difluoromethoxy)benzene-1-sulfonamide	InChI=1S/C7H7F2NO3S/c8-7(9)13-5-3-1-2-4-6(5)14(10,11)12/h1-4,7H,(H2,10,11,12)	c1ccc(c(c1)OC(F)F)S(=O)(=O)N
7G9S	PanDDA analysis group deposition -- Crystal Structure of Zika virus NS3 Helicase in complex with Z758198920	surface	53.626	70.342	57.657	90	92.77	90	P 1 21 1	0.1961	0.2701	38.94	2.09	191.226	1-(2,3-dihydro-1,4-benzoxazepin-4(5H)-yl)ethan-1-one	InChI=1S/C11H13NO2/c1-9(13)12-6-7-14-11-5-3-2-4-10(11)8-12/h2-5H,6-8H2,1H3	CC(=O)N1CCOc2ccccc2C1
7G9X	PanDDA analysis group deposition -- Crystal Structure of Zika virus NS3 Helicase in complex with Z905065822	surface	53.253	69.863	57.336	90	91.63	90	P 1 21 1	0.228	0.282	36.09	1.809	169.181	(5R)-1,3,7-triazaspiro[4.5]decane-2,4-dione	InChI=1S/C7H11N3O2/c11-5-7(10-6(12)9-5)2-1-3-8-4-7/h8H,1-4H2,(H2,9,10,11,12)/t7-/m1/s1	C1CC2(CNC1)C(=O)NC(=O)N2
